# Targeted Genome Editing of Bacteria Within Microbial Communities

**DOI:** 10.1101/2020.07.17.209189

**Authors:** Benjamin E. Rubin, Spencer Diamond, Brady F. Cress, Alexander Crits-Christoph, Christine He, Michael Xu, Zeyi Zhou, Dylan C. Smock, Kimberly Tang, Trenton K. Owens, Netravathi Krishnappa, Rohan Sachdeva, Adam M. Deutschbauer, Jillian F. Banfield, Jennifer A. Doudna

## Abstract

Knowledge of microbial gene functions comes from manipulating the DNA of individual species in isolation from their natural communities. While this approach to microbial genetics has been foundational, its requirement for culturable microorganisms has left the majority of microbes and their interactions genetically unexplored. Here we describe a generalizable methodology for editing the genomes of specific organisms within a complex microbial community. First, we identified genetically tractable bacteria within a community using a new approach, Environmental Transformation Sequencing (ET-Seq), in which non-targeted transposon integrations were mapped and quantified following community delivery. ET-Seq was repeated with multiple delivery strategies for both a nine-member synthetic bacterial community and a ~200-member microbial bioremediation community. We achieved insertions in 10 species not previously isolated and identified natural competence for foreign DNA integration that depends on the presence of the community. Second, we developed and used DNA-editing All-in-one RNA-guided CRISPR-Cas Transposase (DART) systems for targeted DNA insertion into organisms identified as tractable by ET-Seq, enabling organism- and locus-specific genetic manipulation within the community context. These results demonstrate a strategy for targeted genome editing of specific organisms within microbial communities, establishing a new paradigm for microbial manipulation relevant to research and applications in human, environmental, and industrial microbiomes.

---

Genetic mutation and observation of phenotypic outcomes are the primary means of deciphering gene function in microorganisms. This classical genetic approach requires manipulation of isolated species, limiting knowledge in three fundamental ways. First, the vast majority of microorganisms have not been isolated in the laboratory and are thus largely untouched by molecular genetics^1^. Second, emergent properties of microbial communities that may arise due to interactions between their constituents, remain mostly unexplored^2^. Third, microorganisms grown and studied in isolation quickly adapt to their new lab environment, obscuring their true “wild type” physiology^3^. Since most microorganisms relevant to the environment, industry and health live in communities, approaches for precision genome modification (editing) in community contexts will be transformative.

Advances toward genome editing within microbial communities have included assessing gene transfer to microbiomes using selectable markers^4–9^, microbiome manipulation leveraging pre-modified isolates^10^, and use of temperate phage for species-specific integration of genetic payloads^11^. However, a generalizable strategy for programmable organism- and locus-specific editing within a community of wild-type microbes has not yet been reported^12^.

Here we show that specific organisms within microbial communities can be targeted for site-specific genome editing, enabling manipulation of species without requiring prior isolation or engineering. Using a new method developed for this study, Environmental Transformation Sequencing (ET-Seq), we identified genetically accessible species within a nine-member synthetic community and among previously non-isolated species in a 197-member bioremediation community. These results enabled targeted genome editing of microbes in the nine-member community using DNA-editing All-in-one RNA-guided CRISPR-Cas Transposase (DART) systems developed here. The resulting species-specific editing provides the first broadly applicable strategy for organism- and locus-specific genetic manipulation within a microbial community, hinting at new emergent properties of member organisms and methods for controlling microorganisms within their native environments.
