## Supplementary Table 2 for "Targeted Genome Editing of Bacteria Within Microbial Communities"

### Sheet: Supplementary Table 2. Plasmids
Plasmid ID	Plasmid description	Used in Figure(s)	Source	NCBI Accession
pHelper_ShCAST_sgRNA	template for cloning ShCasTn genes and sgRNA	N/A (cloning)	Addgene #127921	N/A
pDonor_ShCAST_kanR	template for cloning ShCasTn transposon	N/A (cloning)	Addgene #127924	N/A
pHLL250	Mariner conjugative donor plasmid (Himar with barcoded KanR Tn)	1b-c, 2a-b, 3a-b, ED4d&f	Adler, 2020	N/A
pBFC0615	T7Lac promoter, VcCasTn, Vc_2xBsaI_NT gRNA, GmR cargo	ED4d	this study	Submitted/Pending
pBFC0617	T7 promoter, VcCasTn, Vc_2xBsaI_NT gRNA, GmR cargo	ED4d	this study	Submitted/Pending
pBFC0619	Lac promoter, VcCasTn, Vc_2xBsaI_NT gRNA, GmR cargo	ED4d	this study	Submitted/Pending
pBFC0620	Lac promoter, ShCasTn, pre-gRNA hammerhead ribozyme, Sh_2xBsaI_NT gRNA, GmR cargo	ED4f	this study	Submitted/Pending
pBFC0621	T7Lac promoter, VcCasTn, Vc_lacZ_α_1, GmR cargo	ED4d	this study	Submitted/Pending
pBFC0623	T7 promoter, VcCasTn, Vc_lacZ_α_1, GmR cargo	ED4d	this study	Submitted/Pending
pBFC0625	Lac promoter, VcCasTn, Vc_lacZ_α_1, GmR cargo	4b-c, ED4b, ED4d	this study	Submitted/Pending
pBFC0642	T7Lac promoter, VcCasTn, Vc_lacZ_α_2, GmR cargo	ED4d	this study	Submitted/Pending
pBFC0644	T7 promoter, VcCasTn, Vc_lacZ_α_2, GmR cargo	ED4d	this study	Submitted/Pending
pBFC0646	Lac promoter, VcCasTn, Vc_lacZ_α_2, GmR cargo	ED4d	this study	Submitted/Pending
pBFC0686	Lac promoter, ShCasTn, 1 transcript (no pre-gRNA terminator or promoter), Sh_2xBsaI_NT gRNA, GmR cargo	ED4f	this study	Submitted/Pending
pBFC0687	Lac promoter, ShCasTn, original (pre-gRNA terminator and J23119 promoter), Sh_2xBsaI_NT gRNA, GmR cargo	ED4f	this study	Submitted/Pending
pBFC0692	Lac promoter, ShCasTn, pre-gRNA hammerhead ribozyme Sh_lacZ_α_1, GmR cargo	ED4f	this study	Submitted/Pending
pBFC0693	Lac promoter, ShCasTn, 1 transcript (no pre-gRNA terminator or promoter), Sh_lacZ_α_1, GmR cargo	ED4f	this study	Submitted/Pending
pBFC0694	Lac promoter, ShCasTn, original (pre-gRNA terminator and J23119 promoter), Sh_lacZ_α_1, GmR cargo	4b&d, ED4b, ED4f	this study	Submitted/Pending
pBFC0698	Lac promoter, ShCasTn, pre-gRNA hammerhead ribozyme Sh_lacZ_α_2, GmR cargo	ED4f	this study	Submitted/Pending
pBFC0699	Lac promoter, ShCasTn, 1 transcript (no pre-gRNA terminator or promoter), Sh_lacZ_α_2, GmR cargo	ED4f	this study	Submitted/Pending
pBFC0700	Lac promoter, ShCasTn, original (pre-gRNA terminator and J23119 promoter), Sh_lacZ_α_2, GmR cargo	ED4f	this study	Submitted/Pending
pBFC0888	Lac promoter, VcCasTn, 9_syn_com_NT gRNA, bla+aadA cargo	5b-c	this study	Submitted/Pending
pBFC0825	Lac promoter, VcCasTn, Vc_Kleb_pyrF gRNA, bla+aadA cargo	5b-c	this study	Submitted/Pending
pBFC0837	Lac promoter, VcCasTn, Vc_Pseud_pyrF gRNA, bla+aadA cargo	5b-c	this study	Submitted/Pending
