## Supplementary Table 3 for "Targeted Genome Editing of Bacteria Within Microbial Communities"

### Sheet: Supplementary Table 3. Guides
Guide RNA ID	Encoded by	Description	Targeting complex	CRISPR repeat sequence (5ʹ→3ʹ)	tracrRNA sequence (5ʹ→3ʹ)	Spacer sequence (5ʹ→3ʹ)	Full length processed guide RNA sequence (5ʹ→3ʹ)	Genomic coordinates of target site*	Flanking PAM†	Used in Figure(s)
Vc_2xBsaI_NT	pBFC0615, pBFC0617, pBFC0619	non-targeting spacer for VcCasTn use in E. coli	VcCasTn	GTGAACTGCCGAGTAGGTAGCTGATAAC	-	GAGACCTCGTTTACCTATCGGTCTC	CUGAUAAGAGACCUCGUUUACCUAUCGGUCUC	-	-	ED4d
Vc_lacZ_α_1	pBFC0621, pBFC0623, pBFC0625	lacZ α-fragment-targeting spacer 1 for VcCasTn use in E. coli	VcCasTn	GTGAACTGCCGAGTAGGTAGCTGATAAC	-	CCCTTTCGCCAGCTGGCGTAATAGCGAAGAGG	CUGAUAACCCUUUCGCCAGCUGGCGUAAUAGCGAAGAGG	335745-335714 & 750036-750067	CC	4b-c, ED4b, ED4d
Vc_lacZ_α_2	pBFC0642, pBFC0644, pBFC0646	lacZ α-fragment-targeting spacer 2 for VcCasTn use in E. coli	VcCasTn	GTGAACTGCCGAGTAGGTAGCTGATAAC	-	TCTTCGCTATTACGCCAGCTGGCGAAAGGGGG	CUGAUAAUCUUCGCUAUUACGCCAGCUGGCGAAAGGGGG	335716-335747 & 750065-750034	CC	ED4d
Vc_9_syn_com_NT	pBFC0888	non-targeting spacer for VcCasTn use in synthetic community	VcCasTn	GTGAACTGCCGAGTAGGTAGCTGATAAC	-	GTTGTCTGACACGGGTCACAAACCGCTAGGAG	CUGAUAAGUUGUCUGACACGGGUCACAAACCGCUAGGAG	-	-	5b
Vc_Kleb_pyrF	pBFC0825	Klebsiella michiganensis M5aI pyrF-targeting spacer for VcCasTn use in synthetic community	VcCasTn	GTGAACTGCCGAGTAGGTAGCTGATAAC	-	TGCAGATCGCTGGCTTCCATGCTGGTTAATAC	CUGAUAAUGCAGAUCGCUGGCUUCCAUGCUGGUUAAUAC	2519814-2519783	CC	5b-c
Vc_Pseud_pyrF	pBFC0837	Pseudomonas simiae WCS417 pyrF-targeting spacer for VcCasTn use in synthetic community	VcCasTn	GTGAACTGCCGAGTAGGTAGCTGATAAC	-	CTGGATTACCCCACTCGTGACGCCGCACTGAA	CUGAUAACUGGAUUACCCCACUCGUGACGCCGCACUGAA	1971081-1971112	CC	5b-c
Sh_2xBsaI_NT	pBFC0620, pBFC0686, pBFC0687	non-targeting spacer for ShCasTn use in E. coli	ShCasTn	GTGGCAACAACCTTCCAGGTACTAGGTGGGTTGAAAG	ATATTAATAGCGCCGCAATTCATGCTGCTTGCAGCCTCTGAATTTTGTTAAATGAGGGTTAGTTTGACTGTATAAATACAGTCTTGCTTTCTGACCCTGGTAGCTGCTCACCCTGATGCTGCTGTCAATAGACAGGATAGGTGCGCTCCCAGCAATAAGGGCGCGGATGTACTGCTGTAGTGGCTACTGAATCACCCCCGATCAAGGGGGAACCCT	GGAGACCGAGATCTCGAGGTCTCC	AUAUUAAUAGCGCCGCAAUUCAUGCUGCUUGCAGCCUCUGAAUUUUGUUAAAUGAGGGUUAGUUUGACUGUAUAAAUACAGUCUUGCUUUCUGACCCUGGUAGCUGCUCACCCUGAUGCUGCUGUCAAUAGACAGGAUAGGUGCGCUCCCAGCAAUAAGGGCGCGGAUGUACUGCUGUAGUGGCUACUGAAUCACCCCCGAUCAAGGGGGAACCCUAAAUGGGUUGAAAGGGAGACCGAGAUCUCGAGGUCUCC	-	-	ED4f
Sh_lacZ_α_1	pBFC0692, pBFC0693, pBFC0694	lacZ α-fragment-targeting spacer 1 for ShCasTn use in E. coli	ShCasTn	GTGGCAACAACCTTCCAGGTACTAGGTGGGTTGAAAG	ATATTAATAGCGCCGCAATTCATGCTGCTTGCAGCCTCTGAATTTTGTTAAATGAGGGTTAGTTTGACTGTATAAATACAGTCTTGCTTTCTGACCCTGGTAGCTGCTCACCCTGATGCTGCTGTCAATAGACAGGATAGGTGCGCTCCCAGCAATAAGGGCGCGGATGTACTGCTGTAGTGGCTACTGAATCACCCCCGATCAAGGGGGAACCCT	TTACAACGTCGTGACTGGGAAAA	AUAUUAAUAGCGCCGCAAUUCAUGCUGCUUGCAGCCUCUGAAUUUUGUUAAAUGAGGGUUAGUUUGACUGUAUAAAUACAGUCUUGCUUUCUGACCCUGGUAGCUGCUCACCCUGAUGCUGCUGUCAAUAGACAGGAUAGGUGCGCUCCCAGCAAUAAGGGCGCGGAUGUACUGCUGUAGUGGCUACUGAAUCACCCCCGAUCAAGGGGGAACCCUAAAUGGGUUGAAAGUUACAACGUCGUGACUGGGAAAA	335807-335785 & 749974-749996	GTT	4b&d, ED4b, ED4f
Sh_lacZ_α_2	pBFC0698, pBFC0699, pBFC0700	lacZ α-fragment-targeting spacer 2 for ShCasTn use in E. coli	ShCasTn	GTGGCAACAACCTTCCAGGTACTAGGTGGGTTGAAAG	ATATTAATAGCGCCGCAATTCATGCTGCTTGCAGCCTCTGAATTTTGTTAAATGAGGGTTAGTTTGACTGTATAAATACAGTCTTGCTTTCTGACCCTGGTAGCTGCTCACCCTGATGCTGCTGTCAATAGACAGGATAGGTGCGCTCCCAGCAATAAGGGCGCGGATGTACTGCTGTAGTGGCTACTGAATCACCCCCGATCAAGGGGGAACCCT	ACCCAACTTAATCGCCTTGCAGC	AUAUUAAUAGCGCCGCAAUUCAUGCUGCUUGCAGCCUCUGAAUUUUGUUAAAUGAGGGUUAGUUUGACUGUAUAAAUACAGUCUUGCUUUCUGACCCUGGUAGCUGCUCACCCUGAUGCUGCUGUCAAUAGACAGGAUAGGUGCGCUCCCAGCAAUAAGGGCGCGGAUGUACUGCUGUAGUGGCUACUGAAUCACCCCCGAUCAAGGGGGAACCCUAAAUGGGUUGAAAGACCCAACUUAAUCGCCUUGCAGC	335774-335752 & 750007-750029	GTT	ED4f
* Coordinates are for E. coli BL21(DE3) (RefSeq assembly accession GCF_000022665.1), K. michiganensis M5aI (RefSeq assembly accession GCF_002090195.1), and P. simiae WCS417 (RefSeq assembly accession GCF_000698265.1) genomes.
† PAM sequences denote the 2 nucleotides immediately 5’ of the target (VcCasTn) or 3 nucleotides immediately 5’ of the target (ShCasTn) on the non-target strand.
