## Supplementary Table 4 for "Targeted Genome Editing of Bacteria Within Microbial Communities"

### Sheet: Supplementary Table 4. Oligos
Sanger Sequencing
Oligo ID	Purpose	Description	Sequence
oBFC0741	Sanger sequencing	transposon cargo-specific primer to amplify across the transposon right end	CCAGACAATCACTATCTGAGCACG
oBFC0848	Sanger sequencing	transposon cargo-specific primer to amplify across the transposon left end	CCGCAAAAAAGGGAATAAGGGCG
oBFC1667	PCR, Sanger sequencing	Klebsiella michiganensis M5aI pyrF target locus forward primer to amplify inserted transposon for sequencing	GACGTCTACTGCTTCATCTTCTTCC
oBFC1668	PCR, Sanger sequencing	Klebsiella michiganensis M5aI pyrF target locus reverse primer to amplify inserted transposon for sequencing	GCTGGCTTCCATGCTGGTTAATACC
oBFC1691	PCR, Sanger sequencing	Pseudomonas simiae WCS417 pyrF target locus forward primer to amplify inserted transposon for sequencing	GGTCAGTATTTACCGATCATCGGATCC
oBFC1692	PCR, Sanger sequencing	Pseudomonas simiae WCS417 pyrF target locus reverse primer to amplify inserted transposon for sequencing	GGATATCGTGGAATTTCAGGTCGAGG
ET-Seq
Oligo ID	Purpose	Description	Sequence
BRp56	ET-Seq	ET-Seq splinkerette adaptor "top" strand for ligation with fragmented DNA	/5Phos/G*ATCGGAAGAGCACACGTCTGGGTTTTTTTTTTCAAAAAAA*A
BRp56	ET-Seq	ET-Seq splinkerette adaptor "bottom" strand (with 3' A overhang) for ligation with fragmented DNA	G*AGATCGGTCTCGGCATTCCCAGACGTGTGCTCTTCCGATC*T
BRp121	ET-Seq	Nested PCR round 1 primer to amplify from the insertion	GTAATACGACTCACTATAGGGGATA*G
BRp103	ET-Seq	Nested PCR round 1 primer to amplify from the ET-Seq adaptor (binding site created upon extension from insertion)	ATCGGTCTCGGCATTCCCA*G
BR_ETA1	ET-Seq	Nested PCR Round 2 Primer (p5/i5) to amplify from the insertion index 1	AATGATACGGCGACCACCGAGATCTACAC CGTGAT ACACTCTTTCCCTACACGACGCTCTTCCGATCTNNNNNCTATAGGGGATAGATGTCCAC*G
BR_ETA2	ET-Seq	Nested PCR Round 2 Primer (p5/i5) to amplify from the insertion index 2	AATGATACGGCGACCACCGAGATCTACAC ACATCG ACACTCTTTCCCTACACGACGCTCTTCCGATCTNNNNCTATAGGGGATAGATGTCCAC*G
BR_ETA3	ET-Seq	Nested PCR Round 2 Primer (p5/i5) to amplify from the insertion index 3	AATGATACGGCGACCACCGAGATCTACAC GCCTAA ACACTCTTTCCCTACACGACGCTCTTCCGATCTNNNCTATAGGGGATAGATGTCCAC*G
BR_ETA4	ET-Seq	Nested PCR Round 2 Primer (p5/i5) to amplify from the insertion index 4	AATGATACGGCGACCACCGAGATCTACAC TGGTCA ACACTCTTTCCCTACACGACGCTCTTCCGATCTNNCTATAGGGGATAGATGTCCAC*G
BR_ETA5	ET-Seq	Nested PCR Round 2 Primer (p5/i5) to amplify from the insertion index 5	AATGATACGGCGACCACCGAGATCTACAC CACTGT ACACTCTTTCCCTACACGACGCTCTTCCGATCTNCTATAGGGGATAGATGTCCAC*G
BR_ETA6	ET-Seq	Nested PCR Round 2 Primer (p5/i5) to amplify from the insertion index 6	AATGATACGGCGACCACCGAGATCTACAC ATTGGC ACACTCTTTCCCTACACGACGCTCTTCCGATCTNNNNNCTATAGGGGATAGATGTCCAC*G
BR_ETA7	ET-Seq	Nested PCR Round 2 Primer (p5/i5) to amplify from the insertion index 7	AATGATACGGCGACCACCGAGATCTACAC GATCTG ACACTCTTTCCCTACACGACGCTCTTCCGATCTNNNNCTATAGGGGATAGATGTCCAC*G
BR_ETA8	ET-Seq	Nested PCR Round 2 Primer (p5/i5) to amplify from the insertion index 8	AATGATACGGCGACCACCGAGATCTACAC TCAAGT ACACTCTTTCCCTACACGACGCTCTTCCGATCTNNNCTATAGGGGATAGATGTCCAC*G
BR_ETA9	ET-Seq	Nested PCR Round 2 Primer (p5/i5) to amplify from the insertion index 9	AATGATACGGCGACCACCGAGATCTACAC CTGATC ACACTCTTTCCCTACACGACGCTCTTCCGATCTNNCTATAGGGGATAGATGTCCAC*G
BR_ETA10	ET-Seq	Nested PCR Round 2 Primer (p5/i5) to amplify from the insertion index 10	AATGATACGGCGACCACCGAGATCTACAC AAGCTA ACACTCTTTCCCTACACGACGCTCTTCCGATCTNCTATAGGGGATAGATGTCCAC*G
BR_ETA11	ET-Seq	Nested PCR Round 2 Primer (p5/i5) to amplify from the insertion index 11	AATGATACGGCGACCACCGAGATCTACAC GTAGCC ACACTCTTTCCCTACACGACGCTCTTCCGATCTNNNNNCTATAGGGGATAGATGTCCAC*G
BR_ETA12	ET-Seq	Nested PCR Round 2 Primer (p5/i5) to amplify from the insertion index 12	AATGATACGGCGACCACCGAGATCTACAC TACAAG ACACTCTTTCCCTACACGACGCTCTTCCGATCTNNNNCTATAGGGGATAGATGTCCAC*G
BR_ETB1	ET-Seq	Nested PCR Round 2 Primer (p5/i5) to amplify from the insertion index 13	AATGATACGGCGACCACCGAGATCTACAC TTGACT ACACTCTTTCCCTACACGACGCTCTTCCGATCTNNNCTATAGGGGATAGATGTCCAC*G
BR_ETB2	ET-Seq	Nested PCR Round 2 Primer (p5/i5) to amplify from the insertion index 14	AATGATACGGCGACCACCGAGATCTACAC GGAACT ACACTCTTTCCCTACACGACGCTCTTCCGATCTNNCTATAGGGGATAGATGTCCAC*G
BR_ETB3	ET-Seq	Nested PCR Round 2 Primer (p5/i5) to amplify from the insertion index 15	AATGATACGGCGACCACCGAGATCTACAC TGACAT ACACTCTTTCCCTACACGACGCTCTTCCGATCTNCTATAGGGGATAGATGTCCAC*G
BR_ETB4	ET-Seq	Nested PCR Round 2 Primer (p5/i5) to amplify from the insertion index 16	AATGATACGGCGACCACCGAGATCTACAC GGACGG ACACTCTTTCCCTACACGACGCTCTTCCGATCTNNNNNCTATAGGGGATAGATGTCCAC*G
BR_ETB5	ET-Seq	Nested PCR Round 2 Primer (p5/i5) to amplify from the insertion index 17	AATGATACGGCGACCACCGAGATCTACAC CTCTAC ACACTCTTTCCCTACACGACGCTCTTCCGATCTNNNNCTATAGGGGATAGATGTCCAC*G
BR_ETB6	ET-Seq	Nested PCR Round 2 Primer (p5/i5) to amplify from the insertion index 18	AATGATACGGCGACCACCGAGATCTACAC GCGGAC ACACTCTTTCCCTACACGACGCTCTTCCGATCTNNNCTATAGGGGATAGATGTCCAC*G
BR_ETB7	ET-Seq	Nested PCR Round 2 Primer (p5/i5) to amplify from the insertion index 19	AATGATACGGCGACCACCGAGATCTACAC TTTCAC ACACTCTTTCCCTACACGACGCTCTTCCGATCTNNCTATAGGGGATAGATGTCCAC*G
BR_ETB8	ET-Seq	Nested PCR Round 2 Primer (p5/i5) to amplify from the insertion index 20	AATGATACGGCGACCACCGAGATCTACAC GGCCAC ACACTCTTTCCCTACACGACGCTCTTCCGATCTNCTATAGGGGATAGATGTCCAC*G
BR_ETB9	ET-Seq	Nested PCR Round 2 Primer (p5/i5) to amplify from the insertion index 21	AATGATACGGCGACCACCGAGATCTACAC CGAAAC ACACTCTTTCCCTACACGACGCTCTTCCGATCTNNNNNCTATAGGGGATAGATGTCCAC*G
BR_ETB10	ET-Seq	Nested PCR Round 2 Primer (p5/i5) to amplify from the insertion index 22	AATGATACGGCGACCACCGAGATCTACAC CGTACG ACACTCTTTCCCTACACGACGCTCTTCCGATCTNNNNCTATAGGGGATAGATGTCCAC*G
BR_ETB11	ET-Seq	Nested PCR Round 2 Primer (p5/i5) to amplify from the insertion index 23	AATGATACGGCGACCACCGAGATCTACAC CCACTC ACACTCTTTCCCTACACGACGCTCTTCCGATCTNNNCTATAGGGGATAGATGTCCAC*G
BR_ETB12	ET-Seq	Nested PCR Round 2 Primer (p5/i5) to amplify from the insertion index 24	AATGATACGGCGACCACCGAGATCTACAC GCTACC ACACTCTTTCCCTACACGACGCTCTTCCGATCTNNCTATAGGGGATAGATGTCCAC*G
BR_ETC1	ET-Seq	Nested PCR Round 2 Primer (p5/i5) to amplify from the insertion index 25	AATGATACGGCGACCACCGAGATCTACAC ATCAGT ACACTCTTTCCCTACACGACGCTCTTCCGATCTNCTATAGGGGATAGATGTCCAC*G
BR_ETC2	ET-Seq	Nested PCR Round 2 Primer (p5/i5) to amplify from the insertion index 26	AATGATACGGCGACCACCGAGATCTACAC GCTCAT ACACTCTTTCCCTACACGACGCTCTTCCGATCTNNNNNCTATAGGGGATAGATGTCCAC*G
BR_ETC3	ET-Seq	Nested PCR Round 2 Primer (p5/i5) to amplify from the insertion index 27	AATGATACGGCGACCACCGAGATCTACAC AGGAAT ACACTCTTTCCCTACACGACGCTCTTCCGATCTNNNNCTATAGGGGATAGATGTCCAC*G
BR_ETC4	ET-Seq	Nested PCR Round 2 Primer (p5/i5) to amplify from the insertion index 28	AATGATACGGCGACCACCGAGATCTACAC CTTTTG ACACTCTTTCCCTACACGACGCTCTTCCGATCTNNNCTATAGGGGATAGATGTCCAC*G
BR_ETC5	ET-Seq	Nested PCR Round 2 Primer (p5/i5) to amplify from the insertion index 29	AATGATACGGCGACCACCGAGATCTACAC TAGTTG ACACTCTTTCCCTACACGACGCTCTTCCGATCTNNCTATAGGGGATAGATGTCCAC*G
BR_ETC6	ET-Seq	Nested PCR Round 2 Primer (p5/i5) to amplify from the insertion index 30	AATGATACGGCGACCACCGAGATCTACAC CCGGTG ACACTCTTTCCCTACACGACGCTCTTCCGATCTNCTATAGGGGATAGATGTCCAC*G
BR_ETC7	ET-Seq	Nested PCR Round 2 Primer (p5/i5) to amplify from the insertion index 31	AATGATACGGCGACCACCGAGATCTACAC ATCGTG ACACTCTTTCCCTACACGACGCTCTTCCGATCTNNNNNCTATAGGGGATAGATGTCCAC*G
BR_ETC8	ET-Seq	Nested PCR Round 2 Primer (p5/i5) to amplify from the insertion index 32	AATGATACGGCGACCACCGAGATCTACAC TGAGTG ACACTCTTTCCCTACACGACGCTCTTCCGATCTNNNNCTATAGGGGATAGATGTCCAC*G
BR_ETC9	ET-Seq	Nested PCR Round 2 Primer (p5/i5) to amplify from the insertion index 33	AATGATACGGCGACCACCGAGATCTACAC CGCCTG ACACTCTTTCCCTACACGACGCTCTTCCGATCTNNNCTATAGGGGATAGATGTCCAC*G
BR_ETC10	ET-Seq	Nested PCR Round 2 Primer (p5/i5) to amplify from the insertion index 34	AATGATACGGCGACCACCGAGATCTACAC GCCATG ACACTCTTTCCCTACACGACGCTCTTCCGATCTNNCTATAGGGGATAGATGTCCAC*G
BR_ETC11	ET-Seq	Nested PCR Round 2 Primer (p5/i5) to amplify from the insertion index 35	AATGATACGGCGACCACCGAGATCTACAC AAAATG ACACTCTTTCCCTACACGACGCTCTTCCGATCTNCTATAGGGGATAGATGTCCAC*G
BR_ETC12	ET-Seq	Nested PCR Round 2 Primer (p5/i5) to amplify from the insertion index 36	AATGATACGGCGACCACCGAGATCTACAC TGTTGG ACACTCTTTCCCTACACGACGCTCTTCCGATCTNNNNNCTATAGGGGATAGATGTCCAC*G
BR_ETD1	ET-Seq	Nested PCR Round 2 Primer (p5/i5) to amplify from the insertion index 37	AATGATACGGCGACCACCGAGATCTACAC ATTCCG ACACTCTTTCCCTACACGACGCTCTTCCGATCTNNNNCTATAGGGGATAGATGTCCAC*G
BR_ETD2	ET-Seq	Nested PCR Round 2 Primer (p5/i5) to amplify from the insertion index 38	AATGATACGGCGACCACCGAGATCTACAC AGCTAG ACACTCTTTCCCTACACGACGCTCTTCCGATCTNNNCTATAGGGGATAGATGTCCAC*G
BR_ETD3	ET-Seq	Nested PCR Round 2 Primer (p5/i5) to amplify from the insertion index 39	AATGATACGGCGACCACCGAGATCTACAC GTATAG ACACTCTTTCCCTACACGACGCTCTTCCGATCTNNCTATAGGGGATAGATGTCCAC*G
BR_ETD4	ET-Seq	Nested PCR Round 2 Primer (p5/i5) to amplify from the insertion index 40	AATGATACGGCGACCACCGAGATCTACAC GATCAC ACACTCTTTCCCTACACGACGCTCTTCCGATCTNCTATAGGGGATAGATGTCCAC*G
BR_ETD5	ET-Seq	Nested PCR Round 2 Primer (p5/i5) to amplify from the insertion index 41	AATGATACGGCGACCACCGAGATCTACAC GTCGTC ACACTCTTTCCCTACACGACGCTCTTCCGATCTNNNNNCTATAGGGGATAGATGTCCAC*G
BR_ETD6	ET-Seq	Nested PCR Round 2 Primer (p5/i5) to amplify from the insertion index 42	AATGATACGGCGACCACCGAGATCTACAC CGATTA ACACTCTTTCCCTACACGACGCTCTTCCGATCTNNNNCTATAGGGGATAGATGTCCAC*G
P73	ET-Seq	Nested PCR Round 2 Primer (p7/i7) to amplify from the splinkerette adaptor index 1	CAAGCAGAAGACGGCATACGAGAT CGTGAT GTGACTGGAGTTCAGACGTGTGCTCTTCCGATCT
P74	ET-Seq	Nested PCR Round 2 Primer (p7/i7) to amplify from the splinkerette adaptor index 2	CAAGCAGAAGACGGCATACGAGAT ACATCG GTGACTGGAGTTCAGACGTGTGCTCTTCCGATCT
P75	ET-Seq	Nested PCR Round 2 Primer (p7/i7) to amplify from the splinkerette adaptor index 3	CAAGCAGAAGACGGCATACGAGAT GCCTAA GTGACTGGAGTTCAGACGTGTGCTCTTCCGATCT
P76	ET-Seq	Nested PCR Round 2 Primer (p7/i7) to amplify from the splinkerette adaptor index 4	CAAGCAGAAGACGGCATACGAGAT TGGTCA GTGACTGGAGTTCAGACGTGTGCTCTTCCGATCT
P77	ET-Seq	Nested PCR Round 2 Primer (p7/i7) to amplify from the splinkerette adaptor index 5	CAAGCAGAAGACGGCATACGAGAT CACTGT GTGACTGGAGTTCAGACGTGTGCTCTTCCGATCT
P78	ET-Seq	Nested PCR Round 2 Primer (p7/i7) to amplify from the splinkerette adaptor index 6	CAAGCAGAAGACGGCATACGAGAT ATTGGC GTGACTGGAGTTCAGACGTGTGCTCTTCCGATCT
P79	ET-Seq	Nested PCR Round 2 Primer (p7/i7) to amplify from the splinkerette adaptor index 7	CAAGCAGAAGACGGCATACGAGAT GATCTG GTGACTGGAGTTCAGACGTGTGCTCTTCCGATCT
P80	ET-Seq	Nested PCR Round 2 Primer (p7/i7) to amplify from the splinkerette adaptor index 8	CAAGCAGAAGACGGCATACGAGAT TCAAGT GTGACTGGAGTTCAGACGTGTGCTCTTCCGATCT
P81	ET-Seq	Nested PCR Round 2 Primer (p7/i7) to amplify from the splinkerette adaptor index 9	CAAGCAGAAGACGGCATACGAGAT CTGATC GTGACTGGAGTTCAGACGTGTGCTCTTCCGATCT
P82	ET-Seq	Nested PCR Round 2 Primer (p7/i7) to amplify from the splinkerette adaptor index 10	CAAGCAGAAGACGGCATACGAGAT AAGCTA GTGACTGGAGTTCAGACGTGTGCTCTTCCGATCT
P83	ET-Seq	Nested PCR Round 2 Primer (p7/i7) to amplify from the splinkerette adaptor index 11	CAAGCAGAAGACGGCATACGAGAT GTAGCC GTGACTGGAGTTCAGACGTGTGCTCTTCCGATCT
P84	ET-Seq	Nested PCR Round 2 Primer (p7/i7) to amplify from the splinkerette adaptor index 12	CAAGCAGAAGACGGCATACGAGAT TACAAG GTGACTGGAGTTCAGACGTGTGCTCTTCCGATCT
P122	ET-Seq	Nested PCR Round 2 Primer (p7/i7) to amplify from the splinkerette adaptor index 13	CAAGCAGAAGACGGCATACGAGAT TTGACT GTGACTGGAGTTCAGACGTGTGCTCTTCCGATCT
P123	ET-Seq	Nested PCR Round 2 Primer (p7/i7) to amplify from the splinkerette adaptor index 14	CAAGCAGAAGACGGCATACGAGAT GGAACT GTGACTGGAGTTCAGACGTGTGCTCTTCCGATCT
P124	ET-Seq	Nested PCR Round 2 Primer (p7/i7) to amplify from the splinkerette adaptor index 15	CAAGCAGAAGACGGCATACGAGAT TGACAT GTGACTGGAGTTCAGACGTGTGCTCTTCCGATCT
P125	ET-Seq	Nested PCR Round 2 Primer (p7/i7) to amplify from the splinkerette adaptor index 16	CAAGCAGAAGACGGCATACGAGAT GGACGG GTGACTGGAGTTCAGACGTGTGCTCTTCCGATCT
P126	ET-Seq	Nested PCR Round 2 Primer (p7/i7) to amplify from the splinkerette adaptor index 17	CAAGCAGAAGACGGCATACGAGAT CTCTAC GTGACTGGAGTTCAGACGTGTGCTCTTCCGATCT
P127	ET-Seq	Nested PCR Round 2 Primer (p7/i7) to amplify from the splinkerette adaptor index 18	CAAGCAGAAGACGGCATACGAGAT GCGGAC GTGACTGGAGTTCAGACGTGTGCTCTTCCGATCT
P128	ET-Seq	Nested PCR Round 2 Primer (p7/i7) to amplify from the splinkerette adaptor index 19	CAAGCAGAAGACGGCATACGAGAT TTTCAC GTGACTGGAGTTCAGACGTGTGCTCTTCCGATCT
P129	ET-Seq	Nested PCR Round 2 Primer (p7/i7) to amplify from the splinkerette adaptor index 20	CAAGCAGAAGACGGCATACGAGAT GGCCAC GTGACTGGAGTTCAGACGTGTGCTCTTCCGATCT
P130	ET-Seq	Nested PCR Round 2 Primer (p7/i7) to amplify from the splinkerette adaptor index 21	CAAGCAGAAGACGGCATACGAGAT CGAAAC GTGACTGGAGTTCAGACGTGTGCTCTTCCGATCT
P131	ET-Seq	Nested PCR Round 2 Primer (p7/i7) to amplify from the splinkerette adaptor index 22	CAAGCAGAAGACGGCATACGAGAT CGTACG GTGACTGGAGTTCAGACGTGTGCTCTTCCGATCT
P132	ET-Seq	Nested PCR Round 2 Primer (p7/i7) to amplify from the splinkerette adaptor index 23	CAAGCAGAAGACGGCATACGAGAT CCACTC GTGACTGGAGTTCAGACGTGTGCTCTTCCGATCT
P133	ET-Seq	Nested PCR Round 2 Primer (p7/i7) to amplify from the splinkerette adaptor index 24	CAAGCAGAAGACGGCATACGAGAT GCTACC GTGACTGGAGTTCAGACGTGTGCTCTTCCGATCT
P134	ET-Seq	Nested PCR Round 2 Primer (p7/i7) to amplify from the splinkerette adaptor index 25	CAAGCAGAAGACGGCATACGAGAT ATCAGT GTGACTGGAGTTCAGACGTGTGCTCTTCCGATCT
P135	ET-Seq	Nested PCR Round 2 Primer (p7/i7) to amplify from the splinkerette adaptor index 26	CAAGCAGAAGACGGCATACGAGAT GCTCAT GTGACTGGAGTTCAGACGTGTGCTCTTCCGATCT
P136	ET-Seq	Nested PCR Round 2 Primer (p7/i7) to amplify from the splinkerette adaptor index 27	CAAGCAGAAGACGGCATACGAGAT AGGAAT GTGACTGGAGTTCAGACGTGTGCTCTTCCGATCT
P137	ET-Seq	Nested PCR Round 2 Primer (p7/i7) to amplify from the splinkerette adaptor index 28	CAAGCAGAAGACGGCATACGAGAT CTTTTG GTGACTGGAGTTCAGACGTGTGCTCTTCCGATCT
P138	ET-Seq	Nested PCR Round 2 Primer (p7/i7) to amplify from the splinkerette adaptor index 29	CAAGCAGAAGACGGCATACGAGAT TAGTTG GTGACTGGAGTTCAGACGTGTGCTCTTCCGATCT
P139	ET-Seq	Nested PCR Round 2 Primer (p7/i7) to amplify from the splinkerette adaptor index 30	CAAGCAGAAGACGGCATACGAGAT CCGGTG GTGACTGGAGTTCAGACGTGTGCTCTTCCGATCT
P140	ET-Seq	Nested PCR Round 2 Primer (p7/i7) to amplify from the splinkerette adaptor index 31	CAAGCAGAAGACGGCATACGAGAT ATCGTG GTGACTGGAGTTCAGACGTGTGCTCTTCCGATCT
P141	ET-Seq	Nested PCR Round 2 Primer (p7/i7) to amplify from the splinkerette adaptor index 32	CAAGCAGAAGACGGCATACGAGAT TGAGTG GTGACTGGAGTTCAGACGTGTGCTCTTCCGATCT
P142	ET-Seq	Nested PCR Round 2 Primer (p7/i7) to amplify from the splinkerette adaptor index 33	CAAGCAGAAGACGGCATACGAGAT CGCCTG GTGACTGGAGTTCAGACGTGTGCTCTTCCGATCT
P143	ET-Seq	Nested PCR Round 2 Primer (p7/i7) to amplify from the splinkerette adaptor index 34	CAAGCAGAAGACGGCATACGAGAT GCCATG GTGACTGGAGTTCAGACGTGTGCTCTTCCGATCT
P144	ET-Seq	Nested PCR Round 2 Primer (p7/i7) to amplify from the splinkerette adaptor index 35	CAAGCAGAAGACGGCATACGAGAT AAAATG GTGACTGGAGTTCAGACGTGTGCTCTTCCGATCT
P147	ET-Seq	Nested PCR Round 2 Primer (p7/i7) to amplify from the splinkerette adaptor index 36	CAAGCAGAAGACGGCATACGAGAT TGTTGG GTGACTGGAGTTCAGACGTGTGCTCTTCCGATCT
P148	ET-Seq	Nested PCR Round 2 Primer (p7/i7) to amplify from the splinkerette adaptor index 37	CAAGCAGAAGACGGCATACGAGAT ATTCCG GTGACTGGAGTTCAGACGTGTGCTCTTCCGATCT
P149	ET-Seq	Nested PCR Round 2 Primer (p7/i7) to amplify from the splinkerette adaptor index 38	CAAGCAGAAGACGGCATACGAGAT AGCTAG GTGACTGGAGTTCAGACGTGTGCTCTTCCGATCT
P150	ET-Seq	Nested PCR Round 2 Primer (p7/i7) to amplify from the splinkerette adaptor index 39	CAAGCAGAAGACGGCATACGAGAT GTATAG GTGACTGGAGTTCAGACGTGTGCTCTTCCGATCT
BR_ETH1	ET-Seq	Nested PCR Round 2 Primer (p7/i7) to amplify from the splinkerette adaptor index 40	CAAGCAGAAGACGGCATACGAGAT GATCAC GTGACTGGAGTTCAGACGTGTGCTCTTCCGATCT
BR_ETH2	ET-Seq	Nested PCR Round 2 Primer (p7/i7) to amplify from the splinkerette adaptor index 41	CAAGCAGAAGACGGCATACGAGAT GTCGTC GTGACTGGAGTTCAGACGTGTGCTCTTCCGATCT
BR_ETH3	ET-Seq	Nested PCR Round 2 Primer (p7/i7) to amplify from the splinkerette adaptor index 42	CAAGCAGAAGACGGCATACGAGAT CGATTA GTGACTGGAGTTCAGACGTGTGCTCTTCCGATCT
* Indicates phosphorothioate bond.
Plasmid/Transposon Barcoding
Oligo ID	Purpose	Description	Sequence
oBFC1397	barcoding	barcode template oligo	GATGTCCACGAGCTCTCTNNNNNNNNNNNNNNNNNNNNCGTACGCTGCAGGTCGAC
oBFC1398	barcoding	barcode amplification primer BsmBI forward	GGACGGCCAGCGTCTCTGATAGATGTCCACGAGCTCTCT
oBFC1399	barcoding	barcode amplification primer BsmBI reverse	TGGTGGGTTGCGTCTCTGCTGGTCGACCTGCAGCGTACG
Spacer Cloning
Oligo ID	Purpose	Description	Sequence†
oBFC1328	spacer duplex cloning	Vc_lacZ_α_1_F	ATAACCCCTTTCGCCAGCTGGCGTAATAGCGAAGAGGG
oBFC1329	spacer duplex cloning	Vc_lacZ_α_1_R	TTCACCCTCTTCGCTATTACGCCAGCTGGCGAAAGGGG
oBFC1330	spacer duplex cloning	Vc_lacZ_α_2_F	ATAACTCTTCGCTATTACGCCAGCTGGCGAAAGGGGGG
oBFC1331	spacer duplex cloning	Vc_lacZ_α_2_R	TTCACCCCCCTTTCGCCAGCTGGCGTAATAGCGAAGAG
oBFC1523	spacer duplex cloning	Vc_9_syn_com_NT_F	ATAACGTTGTCTGACACGGGTCACAAACCGCTAGGAGG
oBFC1524	spacer duplex cloning	Vc_9_syn_com_NT_R	TTCACCTCCTAGCGGTTTGTGACCCGTGTCAGACAACG
oBFC1655	spacer duplex cloning	Vc_Kleb_pyrF_F	ATAACTGCAGATCGCTGGCTTCCATGCTGGTTAATACG
oBFC1656	spacer duplex cloning	Vc_Kleb_pyrF_R	TTCACGTATTAACCAGCATGGAAGCCAGCGATCTGCAG
oBFC1689	spacer duplex cloning	Vc_Pseud_pyrF_F	ATAACCTGGATTACCCCACTCGTGACGCCGCACTGAAG
oBFC1690	spacer duplex cloning	Vc_Pseud_pyrF_R	TTCACTTCAGTGCGGCGTCACGAGTGGGGTAATCCAGG
oBFC1324	spacer duplex cloning	Sh_lacZ_α_1_F	AAAGTTACAACGTCGTGACTGGGAAAA
oBFC1325	spacer duplex cloning	Sh_lacZ_α_1_R	AGCCTTTTCCCAGTCACGACGTTGTAA
oBFC1326	spacer duplex cloning	Sh_lacZ_α_2_F	AAAGACCCAACTTAATCGCCTTGCAGC
oBFC1327	spacer duplex cloning	Sh_lacZ_α_2_R	AGCCGCTGCAAGGCGATTAAGTTGGGT
† Spacer sequence underlined.
